# From defaults to databases: parameter and database choice dramatically impact the performance of metagenomic taxonomic classification tools

**DOI:** 10.1101/2022.04.27.489753

**Authors:** Robyn J. Wright, André M. Comeau, Morgan G.I. Langille

**Affiliations:** Department of Pharmacology, Faculty of Medicine, Dalhousie University, Halifax, Canada; Integrated Microbiome Resource (IMR), Dalhousie University, Halifax, Canada

## Abstract

In metagenomic analyses of microbiomes, one of the first steps is usually the taxonomic classification of reads by comparison to a database of previously taxonomically classified genomes. While different studies comparing metagenomic taxonomic classification methods have determined that different tools are “best”, there are two tools that have been used the most to-date: Kraken (*k*-mer based classification against a user-constructed database) and MetaPhlAn (classification by alignment to clade-specific marker genes), the latest versions of which are Kraken2 and MetaPhlAn 3, respectively. We found large discrepancies in both the proportion of reads that were classified as well as the number of species that were identified when we used both Kraken2 and MetaPhlAn 3 to classify reads within metagenomes from human-associated or environmental datasets. We then investigated which of these tools would give classifications closest to the real composition of metagenomic samples using a range of simulated and mock samples and examined the combined impact of tool-parameter-database choice on the taxonomic classifications given. This revealed that there may not be a one-size-fits-all “best” choice. While Kraken2 can achieve better overall performance, with higher precision, recall and F1 scores, as well as alpha- and beta-diversity measures closer to the known composition than MetaPhlAn 3, the computational resources required for this may be prohibitive for many researchers, and the default database and parameters should not be used. We therefore conclude that the best tool-parameter-database choice for a particular application depends on the scientific question of interest, which performance metric is most important for this question and the limit of available computational resources.
