## Supplementary Table 1 for "From defaults to databases: parameter and database choice dramatically impact the performance of metagenomic taxonomic classification tools"

### Sheet: Table S1A
Table S1A. Details of real world validation datasets.
Dataset	Samples	Study	DOI	Accession 16S rRNA gene	Accession MGS	Data taken from
Cameroonian	n=57	Lokmer et al. (2019)	https://doi.org/10.1371/journal.pone.0211139	MG-RAST mgp15238	ENA PRJEB27005	Douglas et al. (2020) https://doi.org/10.1038/s41587-020-0548-6
HMP	n=156	Methé et al. (2012)	https://doi.org/10.1038/nature11209	https://www.hmpdacc.org/HMIWGS/healthy/
Indian	n=109	Dhakan et al. (2019)	https://doi.org/10.1093/gigascience/giz004	ENA PRJNA397112
Mammal	n=13	Finlayson-Trick et al. (2017)	https://doi.org/10.1371/journal.pone.0189404	SRA SRP115643	SRA SRP115632
Ocean	n=6	Gillies et al. (2015)	https://doi.org/10.1111/1462-2920.12853	SRA SRP056891
Primate	n=95	Amato et al. (2019)	https://doi.org/10.1038/s41396-018-0175-0	QIITA 11212
Soil (blueberry)	n=14	Yurgel et al. (2019)	https://doi.org/10.3389/fmicb.2019.01682	SRA PRJNA389786	SRA PRJNA484230

### Sheet: Table S1B
Table S1B. Details of simulated and mock samples.
File name	McIntyre Dataset File	Data Type	Comparison set	Description (Parks = Average nucleotide identity; Species diversity; Strain diversity; ANI to DB; AF to DB)	Original publication	DOI	Publication taken from
BMI_bmi_reads.fasta	bmi_reads.fasta.gz	Simulated	Reads	mock human salivary microbiome	Hasan et al., 2014	https://doi.org/10.1371/journal.pone.0097699	McIntyre et al. (2017) Publication: https://doi.org/10.1186/s13059-017-1299-7 Data: http://ftp-private.ncbi.nlm.nih.gov/nist-immsa/IMMSA/
UnAmbiguouslyMapped_ds.7.fastq	ds.7.fq.gz	Simulated	Reads	Unambiguously mapping reads, "simBA-525"	Ounit and Lonardi, 2016	https://doi.org/10.1093/bioinformatics/btw542
UnAmbiguouslyMapped_ds.buccal.fastq	ds.buccal.fq.gz	Simulated	Reads	Unambiguously mapping reads, "Buc12"	Ounit and Lonardi, 2016	https://doi.org/10.1093/bioinformatics/btw542
UnAmbiguouslyMapped_ds.cityparks.fastq	ds.cityparks.fq.gz	Simulated	Reads	Unambiguously mapping reads, "CParMed48"	Ounit and Lonardi, 2016	https://doi.org/10.1093/bioinformatics/btw542
UnAmbiguouslyMapped_ds.gut.fastq	ds.gut.fq.gz	Simulated	Reads	Unambiguously mapping reads, "Gut20"	Ounit and Lonardi, 2016	https://doi.org/10.1093/bioinformatics/btw542
UnAmbiguouslyMapped_ds.hous1.fastq	ds.hous1.fq.gz	Simulated	Reads	Unambiguously mapping reads, "Hou31"	Ounit and Lonardi, 2016	https://doi.org/10.1093/bioinformatics/btw542
UnAmbiguouslyMapped_ds.hous2.fq	ds.hous2.fq.gz	Simulated	Reads	Unambiguously mapping reads, "Hou21"	Ounit and Lonardi, 2016	https://doi.org/10.1093/bioinformatics/btw542
UnAmbiguouslyMapped_ds.nycsm.fastq	ds.nycsm.fq.gz	Simulated	Reads	Unambiguously mapping reads, "NYCSM20"	Rachid Ounit
UnAmbiguouslyMapped_ds.soil.fastq	ds.soil.fq.gz	Simulated	Reads	Unambiguously mapping reads, "Soi50"	Ounit and Lonardi, 2016	https://doi.org/10.1093/bioinformatics/btw542
Carma_eval_carma.fasta	eval_carma.fasta.gz	Simulated	Reads	mock community	Gerlach & Stoye, 2011	https://doi.org/10.1093/nar/gkr225
Raiphy_eval_RAIphy.fasta	eval_RAIphy.fasta.gz	Simulated	Reads	mock community	Nalbantoglu et al, 2011	https://doi.org/10.1186/1471-2105-12-41
Huttenhower_HC1.fasta	HC1.fasta.gz	Simulated	Reads	high-complexity, evenly distributed mock community	Segata et al., 2013	https://doi.org/10.1038/ncomms3304
Huttenhower_HC2.fasta	HC2.fasta.gz	Simulated	Reads	high-complexity, evenly distributed mock community	Segata et al., 2013	https://doi.org/10.1038/ncomms3304
Huttenhower_LC1.fasta	LC1.fasta.gz	Simulated	Reads	low-complexity, log-normally distributed mock community	Segata et al., 2013	https://doi.org/10.1038/ncomms3304
Huttenhower_LC2.fasta	LC2.fasta.gz	Simulated	Reads	low-complexity, log-normally distributed mock community	Segata et al., 2013	https://doi.org/10.1038/ncomms3304
Huttenhower_LC3.fasta	LC3.fasta.gz	Simulated	Reads	low-complexity, log-normally distributed mock community	Segata et al., 2013	https://doi.org/10.1038/ncomms3304
Huttenhower_LC4.fasta	LC4.fasta.gz	Simulated	Reads	low-complexity, log-normally distributed mock community	Segata et al., 2013	https://doi.org/10.1038/ncomms3304
Huttenhower_LC5.fasta	LC5.fasta.gz	Simulated	Reads	low-complexity, log-normally distributed mock community	Segata et al., 2013	https://doi.org/10.1038/ncomms3304
Huttenhower_LC6.fasta	LC6.fasta.gz	Simulated	Reads	low-complexity, log-normally distributed mock community	Segata et al., 2013	https://doi.org/10.1038/ncomms3304
Huttenhower_LC7.fasta	LC7.fasta.gz	Simulated	Reads	low-complexity, log-normally distributed mock community	Segata et al., 2013	https://doi.org/10.1038/ncomms3304
Huttenhower_LC8.fasta	LC8.fasta.gz	Simulated	Reads	low-complexity, log-normally distributed mock community	Segata et al., 2013	https://doi.org/10.1038/ncomms3304
Mavromatis_simHC.fasta	simHC.fasta.gz	Bio/Sim	Not used (reads too long)	assembled contigs from sequenced isolates designed to simulate a high-complexity community lacking a dominant population	Mavromatis et al., 2007	https://doi.org/10.1038/ncomms3304
Mavromatis_simLC.fasta	simLC.fasta.gz	Bio/Sim	Not used (reads too long)	assembled contigs from sequenced isolates designed to simulate a low-complexity community dominated by one population, with other species at low abundances	Mavromatis et al., 2007	https://doi.org/10.1038/ncomms3304
Mavromatis_simMC.fasta	simMC.fasta.gz	Bio/Sim	Not used (reads too long)	assembled contigs from sequenced isolates designed to simulate a medium-complexity community with multiple dominant populations	Mavromatis et al., 2007	https://doi.org/10.1038/ncomms3304
HMP_even_454_SRR072233.fastq	even_454_SRR072233.fastq.gz	Biological	Proportions	HMP Mock community - 454 sequencing	HMP	http://hmpdacc.org/HMMC/
HMP_even_illum_SRR172902.fq	even_illum_SRR172902.fastq.gz	Biological	Proportions	HMP Mock community - Illumina sequencing	HMP
ABRF_MGRG_10ng.fastq	MGRG_10ng_Repli_g_08142015_ATGTCA_L001_R1/2_001.fastq.gz	Biological	Proportions	Lab constructed metagenome - Illumina HiSeq4000	Scott Tighe, ABRF MGRG
ABRF_MGRG_1ng.fastq	MGRG_1ng_Repli_g_08142015_GTCCGC_L001_R1/2_001.fastq.gz	Biological	Proportions	Lab constructed metagenome - Illumina HiSeq4000	Scott Tighe, ABRF MGRG
ABRF_MGRG_5ng.fastq	MGRG_5ng_Repli_g_08142015_CCGTCC_L001_R1/2_001.fastq.gz	Biological	Proportions	Lab constructed metagenome - Illumina HiSeq4000	Scott Tighe, ABRF MGRG
ABRF_MGRG_Half.fastq	MGRG_Half_ng_Repli_g_08142015_GTGAAA_L001_R1/2_001.fastq.gz	Biological	Proportions	Lab constructed metagenome - Illumina HiSeq4000	Scott Tighe, ABRF MGRG
ABRF_MGRG_Normal.fastq	MGRG_Normal_08142015_CGTACG_L001_R1/2_001.fastq.gz	Biological	Proportions	Lab constructed metagenome - Illumina HiSeq4000	Scott Tighe, ABRF MGRG
BioPool.fastq	QiagenFX_Assay_BioPool_1_Cycle_02042016_CTGAAGCT-TATAGCCT_L001_R1/2_001.fastq.gz	Biological	Proportions	Mock microbial community, "BioOmics"	Zymo
JGI_SRR033547.fastq	SRR033547.fastq.gz	Biological	Not used (too few reads)	Mixed DNA library	JGI, SRP001692
JGI_SRR033548.fastq	SRR033548.fastq.gz	Biological	Proportions	Mixed DNA library	JGI, SRP001692
JGI_SRR033549.fastq	SRR033549.fastq.gz	Biological	Proportions	Mixed DNA library	JGI, SRP001692
UnAmbiguouslyMapped_ds.frankengenome.fastq	ds.frankengenome.fq.gz	Simulated		Unambiguously mapping reads, cross-domain species	Rachid Ounit
UnAmbiguouslyMapped_ds.frankengenome.mix.fastq	ds.frankengenome.mix.fq.gz	Simulated		Negative control	Rachid Ounit
NegControl_LM.fastq	LM.fastq.gz	Simulated	Reads	Negative control with reads composed of >= 5 nullomers	Ounit and Lonardi, 2016	https://doi.org/10.1093/bioinformatics/btw542
NegControl_MH1.fastq	MH1.fastq.gz	Simulated	Reads	Negative control with reads composed of >= 4 nullomers	Ounit and Lonardi, 2016	https://doi.org/10.1093/bioinformatics/btw542
NegControl_MH2.fastq	MH2.fastq.gz	Simulated	Reads	Negative control with reads composed of >= 3 nullomers	Ounit and Lonardi, 2016	https://doi.org/10.1093/bioinformatics/btw542
NA12878_NegControl_SL126486_0.fastq	SL126486_0.fastq.gz	Biological	Proportions	Negative control, human DNA spiked into MoBio PowerSoil kit	HudsonAlpha
NA12878_NegControl_SL126487_0.fastq	SL126487_0.fastq.gz	Biological	Proportions	Negative control, human DNA spiked into MoBio PowerSoil kit	HudsonAlpha
NA12878_NegControl_SL126488_0.fastq	SL126488_0.fastq.gz	Biological	Proportions	Negative control, human DNA spiked into MoBio PowerSoil kit	HudsonAlpha
MGRG_nanopore_b1.fail.2d.fastq	b1.fail.2d.fastq.gz	Biological	Not used (reads too long)	Lab constructed metagenome - MinION SQK-MAP005 2D fail data	Scott Tighe + Mason Lab, ABRF
MGRG_nanopore_b1.pass.2d.fastq	b1.pass.2d.fastq.gz	Biological	Not used (reads too long)	Lab constructed metagenome - MinION SQK-MAP005 2D pass data	Scott Tighe + Mason Lab, ABRF
MGRG_nanopore_b3.fail.2d.fastq	b3.fail.2d.fastq.gz	Biological	Not used (reads too long)	Lab constructed metagenome - MinION SQK-MAP005 2D fail data	Scott Tighe + Mason Lab, ABRF
MGRG_nanopore_b3.pass.2d.fastq	b3.pass.2d.fastq.gz	Biological	Not used (reads too long)	Lab constructed metagenome - MinION SQK-MAP005 2D pass data	Scott Tighe + Mason Lab, ABRF
MGRG_nanopore_b4.fail.2d.fastq	b4.fail.2d.fastq.gz	Biological	Not used (reads too long)	Lab constructed metagenome - MinION SQK-MAP005 2D fail data	Scott Tighe + Mason Lab, ABRF
MGRG_nanopore_b4.pass.2d.fastq	b4.pass.2d.fastq.gz	Biological	Not used (reads too long)	Lab constructed metagenome - MinION SQK-MAP005 2D pass data	Scott Tighe + Mason Lab, ABRF
MGRG_nanopore_b7.fail.2d.fastq	b7.fail.2d.fastq.gz	Biological	Not used (reads too long)	Lab constructed metagenome - MinION SQK-MAP005 2D fail data	Scott Tighe + Mason Lab, ABRF
MGRG_nanopore_b7.pass.2d.fastq	b7.pass.2d.fastq.gz	Biological	Not used (reads too long)	Lab constructed metagenome - MinION SQK-MAP005 2D pass data	Scott Tighe + Mason Lab, ABRF
MGRG_nanopore_b8.fail.2d.fastq	b8.fail.2d.fastq.gz	Biological	Not used (reads too long)	Lab constructed metagenome - MinION SQK-MAP005 2D fail data	Scott Tighe + Mason Lab, ABRF
MGRG_nanopore_b8.pass.2d.fastq	b8.pass.2d.fastq.gz	Biological	Not used (reads too long)	Lab constructed metagenome - MinION SQK-MAP005 2D pass data	Scott Tighe + Mason Lab, ABRF
MGRG_nanopore_b9.fail.2d.fastq	b9.fail.2d.fastq.gz	Biological	Not used (reads too long)	Lab constructed metagenome - MinION SQK-MAP005 2D fail data	Scott Tighe + Mason Lab, ABRF
MGRG_nanopore_b9.pass.2d.fastq	b9.pass.2d.fastq.gz	Biological	Not used (reads too long)	Lab constructed metagenome - MinION SQK-MAP005 2D pass data	Scott Tighe + Mason Lab, ABRF
MGRG_nanopore_R6_2d_fail.fastq			Not used (reads too long)
MGRG_nanopore_R6_2d_pass.fastq			Not used (reads too long)
ZymoMock.fastq		Biological	Proportions	Mock microbial community; ZymoBiomics	This study
ani100_cLOW_stFalse_r0.fq		Simulated	Reads	100; LOW; FALSE; 100; 100	Parks et al. (2021) Publication: https://doi.org/10.3389/fmicb.2021.643682 Data: https://zenodo.org/record/4470159/
ani100_cLOW_stFalse_r1.fq		Simulated	Reads	100; LOW; FALSE; 100; 100
ani100_cLOW_stFalse_r2.fq		Simulated	Reads	100; LOW; FALSE; 100; 100
ani100_cLOW_stFalse_r3.fq		Simulated	Reads	100; LOW; FALSE; 100; 100
ani100_cLOW_stFalse_r4.fq		Simulated	Reads	100; LOW; FALSE; 100; 100
ani100_cLOW_stFalse_r5.fq		Simulated	Reads	100; LOW; FALSE; 100; 100
ani100_cLOW_stFalse_r6.fq		Simulated	Reads	100; LOW; FALSE; 100; 100
ani100_cLOW_stFalse_r7.fq		Simulated	Reads	100; LOW; FALSE; 100; 100
ani100_cLOW_stFalse_r8.fq		Simulated	Reads	100; LOW; FALSE; 100; 100
ani100_cLOW_stFalse_r9.fq		Simulated	Reads	100; LOW; FALSE; 100; 100
ani100_cLOW_stTrue_r0.fq		Simulated	Reads	100; LOW; TRUE; 100; 100
ani100_cLOW_stTrue_r1.fq		Simulated	Reads	100; LOW; TRUE; 100; 100
ani100_cLOW_stTrue_r2.fq		Simulated	Reads	100; LOW; TRUE; 100; 100
ani100_cLOW_stTrue_r3.fq		Simulated	Reads	100; LOW; TRUE; 100; 100
ani100_cLOW_stTrue_r4.fq		Simulated	Reads	100; LOW; TRUE; 100; 100
ani100_cLOW_stTrue_r5.fq		Simulated	Reads	100; LOW; TRUE; 100; 100
ani100_cLOW_stTrue_r6.fq		Simulated	Reads	100; LOW; TRUE; 100; 100
ani100_cLOW_stTrue_r7.fq		Simulated	Reads	100; LOW; TRUE; 100; 100
ani100_cLOW_stTrue_r8.fq		Simulated	Reads	100; LOW; TRUE; 100; 100
ani100_cLOW_stTrue_r9.fq		Simulated	Reads	100; LOW; TRUE; 100; 100
ani100_cHIGH_stFalse_r0.fq		Simulated	Reads	100; HIGH; FALSE; 100; 100
ani100_cHIGH_stFalse_r1.fq		Simulated	Reads	100; HIGH; FALSE; 100; 100
ani100_cHIGH_stFalse_r2.fq		Simulated	Reads	100; HIGH; FALSE; 100; 100
ani100_cHIGH_stFalse_r3.fq		Simulated	Reads	100; HIGH; FALSE; 100; 100
ani100_cHIGH_stFalse_r4.fq		Simulated	Reads	100; HIGH; FALSE; 100; 100
ani100_cHIGH_stFalse_r5.fq		Simulated	Reads	100; HIGH; FALSE; 100; 100
ani100_cHIGH_stFalse_r6.fq		Simulated	Reads	100; HIGH; FALSE; 100; 100
ani100_cHIGH_stFalse_r7.fq		Simulated	Reads	100; HIGH; FALSE; 100; 100
ani100_cHIGH_stFalse_r8.fq		Simulated	Reads	100; HIGH; FALSE; 100; 100
ani100_cHIGH_stFalse_r9.fq		Simulated	Reads	100; HIGH; FALSE; 100; 100
ani100_cHIGH_stTrue_r0.fq		Simulated	Reads	100; HIGH; TRUE; 100; 100
ani100_cHIGH_stTrue_r1.fq		Simulated	Reads	100; HIGH; TRUE; 100; 100
ani100_cHIGH_stTrue_r2.fq		Simulated	Reads	100; HIGH; TRUE; 100; 100
ani100_cHIGH_stTrue_r3.fq		Simulated	Reads	100; HIGH; TRUE; 100; 100
ani100_cHIGH_stTrue_r4.fq		Simulated	Reads	100; HIGH; TRUE; 100; 100
ani100_cHIGH_stTrue_r5.fq		Simulated	Reads	100; HIGH; TRUE; 100; 100
ani100_cHIGH_stTrue_r6.fq		Simulated	Reads	100; HIGH; TRUE; 100; 100
ani100_cHIGH_stTrue_r7.fq		Simulated	Reads	100; HIGH; TRUE; 100; 100
ani100_cHIGH_stTrue_r8.fq		Simulated	Reads	100; HIGH; TRUE; 100; 100
ani100_cHIGH_stTrue_r9.fq		Simulated	Reads	100; HIGH; TRUE; 100; 100
ani99_cLOW_stFalse_r0.fq		Simulated	Reads	99; LOW; FALSE; 99.4 +/- 0.23; 94.9 +/- 2.96
ani99_cLOW_stFalse_r1.fq		Simulated	Reads	99; LOW; FALSE; 99.4 +/- 0.22; 94.2 +/- 2.72
ani99_cLOW_stFalse_r2.fq		Simulated	Reads	99; LOW; FALSE; 99.4 +/- 0.22; 94.6 +/- 3.05
ani99_cLOW_stFalse_r3.fq		Simulated	Reads	99; LOW; FALSE; 99.4 +/- 0.24; 94.6 +/- 3.00
ani99_cLOW_stFalse_r4.fq		Simulated	Reads	99; LOW; FALSE; 99.4 +/- 0.21; 94.7 +/- 2.92
ani99_cLOW_stFalse_r5.fq		Simulated	Reads	99; LOW; FALSE; 99.3 +/- 0.23; 94.8 +/- 2.97
ani99_cLOW_stFalse_r6.fq		Simulated	Reads	99; LOW; FALSE; 99.4 +/- 0.21; 94.5 +/- 3.06
ani99_cLOW_stFalse_r7.fq		Simulated	Reads	99; LOW; FALSE; 99.3 +/- 0.21; 93.8 +/- 3.24
ani99_cLOW_stFalse_r8.fq		Simulated	Reads	99; LOW; FALSE; 99.3 +/- 0.24; 94.3 +/- 3.11
ani99_cLOW_stFalse_r9.fq		Simulated	Reads	99; LOW; FALSE; 99.4 +/- 0.21; 94.6 +/- 3.04
ani99_cLOW_stTrue_r0.fq		Simulated	Reads	99; LOW; TRUE; 99.3 +/- 0.23; 94.6 +/- 3.05
ani99_cLOW_stTrue_r1.fq		Simulated	Reads	99; LOW; TRUE; 99.3 +/- 0.20; 94.5 +/- 2.94
ani99_cLOW_stTrue_r2.fq		Simulated	Reads	99; LOW; TRUE; 99.3 +/- 0.23; 94.3 +/- 3.10
ani99_cLOW_stTrue_r3.fq		Simulated	Reads	99; LOW; TRUE; 99.3 +/- 0.22; 94.4 +/- 3.24
ani99_cLOW_stTrue_r4.fq		Simulated	Reads	99; LOW; TRUE; 99.4 +/- 0.24; 94.6 +/- 3.10
ani99_cLOW_stTrue_r5.fq		Simulated	Reads	99; LOW; TRUE; 99.3 +/- 0.22; 94.1 +/- 2.99
ani99_cLOW_stTrue_r6.fq		Simulated	Reads	99; LOW; TRUE; 99.3 +/- 0.22; 94.4 +/- 2.98
ani99_cLOW_stTrue_r7.fq		Simulated	Reads	99; LOW; TRUE; 99.3 +/- 0.21; 94.6 +/- 2.83
ani99_cLOW_stTrue_r8.fq		Simulated	Reads	99; LOW; TRUE; 99.3 +/- 0.22; 94.2 +/- 3.23
ani99_cLOW_stTrue_r9.fq		Simulated	Reads	99; LOW; TRUE; 99.4 +/- 0.22; 94.4 +/- 3.04
ani99_cHIGH_stFalse_r0.fq		Simulated	Reads	99; HIGH; FALSE; 99.4 +/- 0.22; 94.6 +/- 3.00
ani99_cHIGH_stFalse_r1.fq		Simulated	Reads	99; HIGH; FALSE; 99.4 +/- 0.22; 94.6 +/- 2.85
ani99_cHIGH_stFalse_r2.fq		Simulated	Reads	99; HIGH; FALSE; 99.4 +/- 0.22; 94.5 +/- 2.94
ani99_cHIGH_stFalse_r3.fq		Simulated	Reads	99; HIGH; FALSE; 99.4 +/- 0.22; 94.6 +/- 2.86
ani99_cHIGH_stFalse_r4.fq		Simulated	Reads	99; HIGH; FALSE; 99.4 +/- 0.22; 94.4 +/- 2.95
ani99_cHIGH_stFalse_r5.fq		Simulated	Reads	99; HIGH; FALSE; 99.4 +/- 0.22; 94.5 +/- 2.80
ani99_cHIGH_stFalse_r6.fq		Simulated	Reads	99; HIGH; FALSE; 99.4 +/- 0.22; 94.5 +/- 2.98
ani99_cHIGH_stFalse_r7.fq		Simulated	Reads	99; HIGH; FALSE; 99.3 +/- 0.22; 94.3 +/- 2.99
ani99_cHIGH_stFalse_r8.fq		Simulated	Reads	99; HIGH; FALSE; 99.4 +/- 0.22; 94.4 +/- 3.00
ani99_cHIGH_stFalse_r9.fq		Simulated	Reads	99; HIGH; FALSE; 99.4 +/- 0.22; 94.6 +/- 2.90
ani99_cHIGH_stTrue_r0.fq		Simulated	Reads	99; HIGH; TRUE; 99.3 +/- 0.22; 94.4 +/- 2.95
ani99_cHIGH_stTrue_r1.fq		Simulated	Reads	99; HIGH; TRUE; 99.3 +/- 0.22; 94.4 +/- 2.95
ani99_cHIGH_stTrue_r2.fq		Simulated	Reads	99; HIGH; TRUE; 99.3 +/- 0.22; 94.3 +/- 3.10
ani99_cHIGH_stTrue_r3.fq		Simulated	Reads	99; HIGH; TRUE; 99.3 +/- 0.22; 94.4 +/- 2.95
ani99_cHIGH_stTrue_r4.fq		Simulated	Reads	99; HIGH; TRUE; 99.3 +/- 0.22; 94.4 +/- 2.91
ani99_cHIGH_stTrue_r5.fq		Simulated	Reads	99; HIGH; TRUE; 99.3 +/- 0.22; 94.3 +/- 3.02
ani99_cHIGH_stTrue_r6.fq		Simulated	Reads	99; HIGH; TRUE; 99.3 +/- 0.22; 94.4 +/- 2.98
ani99_cHIGH_stTrue_r7.fq		Simulated	Reads	99; HIGH; TRUE; 99.3 +/- 0.22; 94.4 +/- 2.99
ani99_cHIGH_stTrue_r8.fq		Simulated	Reads	99; HIGH; TRUE; 99.3 +/- 0.22; 94.3 +/- 3.15
ani99_cHIGH_stTrue_r9.fq		Simulated	Reads	99; HIGH; TRUE; 99.3 +/- 0.22; 94.4 +/- 3.03
ani97_cLOW_stFalse_r0.fq		Simulated	Reads	97; LOW; FALSE; 98.4 +/- 0.57; 91.0 +/- 4.82
ani97_cLOW_stFalse_r1.fq		Simulated	Reads	97; LOW; FALSE; 98.4 +/- 0.52; 91.8 +/- 3.29
ani97_cLOW_stFalse_r2.fq		Simulated	Reads	97; LOW; FALSE; 98.3 +/- 0.55; 91.0 +/- 4.69
ani97_cLOW_stFalse_r3.fq		Simulated	Reads	97; LOW; FALSE; 98.3 +/- 0.48; 90.4 +/- 4.64
ani97_cLOW_stFalse_r4.fq		Simulated	Reads	97; LOW; FALSE; 98.3 +/- 0.53; 91.2 +/- 4.18
ani97_cLOW_stFalse_r5.fq		Simulated	Reads	97; LOW; FALSE; 98.3 +/- 0.52; 90.6 +/- 4.54
ani97_cLOW_stFalse_r6.fq		Simulated	Reads	97; LOW; FALSE; 98.3 +/- 0.53; 90.6 +/- 4.36
ani97_cLOW_stFalse_r7.fq		Simulated	Reads	97; LOW; FALSE; 98.3 +/- 0.57; 91.5 +/- 4.10
ani97_cLOW_stFalse_r8.fq		Simulated	Reads	97; LOW; FALSE; 98.3 +/- 0.57; 90.9 +/- 3.95
ani97_cLOW_stFalse_r9.fq		Simulated	Reads	97; LOW; FALSE; 98.3 +/- 0.55; 90.6 +/- 4.42
ani97_cLOW_stTrue_r0.fq		Simulated	Reads	97; LOW; TRUE; 98.4 +/- 0.53; 91.5 +/- 3.71
ani97_cLOW_stTrue_r1.fq		Simulated	Reads	97; LOW; TRUE; 98.3 +/- 0.52; 90.6 +/- 4.49
ani97_cLOW_stTrue_r2.fq		Simulated	Reads	97; LOW; TRUE; 98.4 +/- 0.53; 91.5 +/- 3.36
ani97_cLOW_stTrue_r3.fq		Simulated	Reads	97; LOW; TRUE; 98.5 +/- 0.51; 91.2 +/- 4.13
ani97_cLOW_stTrue_r4.fq		Simulated	Reads	97; LOW; TRUE; 98.4 +/- 0.54; 90.8 +/- 4.34
ani97_cLOW_stTrue_r5.fq		Simulated	Reads	97; LOW; TRUE; 98.4 +/- 0.55; 91.0 +/- 4.19
ani97_cLOW_stTrue_r6.fq		Simulated	Reads	97; LOW; TRUE; 98.4 +/- 0.48; 91.4 +/- 3.43
ani97_cLOW_stTrue_r7.fq		Simulated	Reads	97; LOW; TRUE; 98.4 +/- 0.52; 91.2 +/- 3.83
ani97_cLOW_stTrue_r8.fq		Simulated	Reads	97; LOW; TRUE; 98.4 +/- 0.52; 91.1 +/- 3.92
ani97_cLOW_stTrue_r9.fq		Simulated	Reads	97; LOW; TRUE; 98.4 +/- 0.47; 91.1 +/- 3.83
ani97_cHIGH_stFalse_r0.fq		Simulated	Reads	97; HIGH; FALSE; 98.3 +/- 0.53; 90.7 +/- 4.32
ani97_cHIGH_stFalse_r1.fq		Simulated	Reads	97; HIGH; FALSE; 98.3 +/- 0.54; 91.0 +/- 4.02
ani97_cHIGH_stFalse_r2.fq		Simulated	Reads	97; HIGH; FALSE; 98.3 +/- 0.53; 90.9 +/- 4.28
ani97_cHIGH_stFalse_r3.fq		Simulated	Reads	97; HIGH; FALSE; 98.3 +/- 0.52; 90.8 +/- 4.27
ani97_cHIGH_stFalse_r4.fq		Simulated	Reads	97; HIGH; FALSE; 98.3 +/- 0.54; 90.8 +/- 4.25
ani97_cHIGH_stFalse_r5.fq		Simulated	Reads	97; HIGH; FALSE; 98.3 +/- 0.53; 90.9 +/- 4.27
ani97_cHIGH_stFalse_r6.fq		Simulated	Reads	97; HIGH; FALSE; 98.3 +/- 0.53; 91.0 +/- 4.14
ani97_cHIGH_stFalse_r7.fq		Simulated	Reads	97; HIGH; FALSE; 98.3 +/- 0.56; 90.7 +/- 4.27
ani97_cHIGH_stFalse_r8.fq		Simulated	Reads	97; HIGH; FALSE; 98.3 +/- 0.55; 91.0 +/- 4.22
ani97_cHIGH_stFalse_r9.fq		Simulated	Reads	97; HIGH; FALSE; 98.3 +/- 0.54; 90.7 +/- 4.24
ani97_cHIGH_stTrue_r0.fq		Simulated	Reads	97; HIGH; TRUE; 98.3 +/- 0.53; 91.1 +/- 4.08
ani97_cHIGH_stTrue_r1.fq		Simulated	Reads	97; HIGH; TRUE; 98.3 +/- 0.53; 91.1 +/- 4.26
ani97_cHIGH_stTrue_r2.fq		Simulated	Reads	97; HIGH; TRUE; 98.3 +/- 0.54; 90.9 +/- 4.35
ani97_cHIGH_stTrue_r3.fq		Simulated	Reads	97; HIGH; TRUE; 98.3 +/- 0.54; 91.0 +/- 4.30
ani97_cHIGH_stTrue_r4.fq		Simulated	Reads	97; HIGH; TRUE; 98.4 +/- 0.54; 91.1 +/- 4.14
ani97_cHIGH_stTrue_r5.fq		Simulated	Reads	97; HIGH; TRUE; 98.3 +/- 0.53; 91.1 +/- 4.19
ani97_cHIGH_stTrue_r6.fq		Simulated	Reads	97; HIGH; TRUE; 98.3 +/- 0.53; 91.1 +/- 4.12
ani97_cHIGH_stTrue_r7.fq		Simulated	Reads	97; HIGH; TRUE; 98.4 +/- 0.53; 91.1 +/- 4.16
ani97_cHIGH_stTrue_r8.fq		Simulated	Reads	97; HIGH; TRUE; 98.3 +/- 0.54; 91.1 +/- 4.22
ani97_cHIGH_stTrue_r9.fq		Simulated	Reads	97; HIGH; TRUE; 98.4 +/- 0.52; 91.3 +/- 4.11
ani95_cLOW_stFalse_r0.fq		Simulated	Reads	95; LOW; FALSE; 96.4 +/- 0.52; 87.7 +/- 5.04
ani95_cLOW_stFalse_r1.fq		Simulated	Reads	95; LOW; FALSE; 96.4 +/- 0.51; 88.6 +/- 4.16
ani95_cLOW_stFalse_r2.fq		Simulated	Reads	95; LOW; FALSE; 96.3 +/- 0.49; 88.2 +/- 4.24
ani95_cLOW_stFalse_r3.fq		Simulated	Reads	95; LOW; FALSE; 96.4 +/- 0.49; 88.2 +/- 4.65
ani95_cLOW_stFalse_r4.fq		Simulated	Reads	95; LOW; FALSE; 96.4 +/- 0.52; 87.4 +/- 4.73
ani95_cLOW_stFalse_r5.fq		Simulated	Reads	95; LOW; FALSE; 96.4 +/- 0.49; 87.8 +/- 4.64
ani95_cLOW_stFalse_r6.fq		Simulated	Reads	95; LOW; FALSE; 96.4 +/- 0.50; 88.4 +/- 3.44
ani95_cLOW_stFalse_r7.fq		Simulated	Reads	95; LOW; FALSE; 96.4 +/- 0.44; 87.5 +/- 4.56
ani95_cLOW_stFalse_r8.fq		Simulated	Reads	95; LOW; FALSE; 96.2 +/- 0.52; 87.5 +/- 4.31
ani95_cLOW_stFalse_r9.fq		Simulated	Reads	95; LOW; FALSE; 96.4 +/- 0.50; 87.8 +/- 4.76
ani95_cLOW_stTrue_r0.fq		Simulated	Reads	95; LOW; TRUE; 96.3 +/- 0.53; 88.1 +/- 4.13
ani95_cLOW_stTrue_r1.fq		Simulated	Reads	95; LOW; TRUE; 96.3 +/- 0.53; 87.7 +/- 4.50
ani95_cLOW_stTrue_r2.fq		Simulated	Reads	95; LOW; TRUE; 96.3 +/- 0.53; 87.9 +/- 4.53
ani95_cLOW_stTrue_r3.fq		Simulated	Reads	95; LOW; TRUE; 96.3 +/- 0.53; 88.2 +/- 3.91
ani95_cLOW_stTrue_r4.fq		Simulated	Reads	95; LOW; TRUE; 96.3 +/- 0.51; 87.9 +/- 4.41
ani95_cLOW_stTrue_r5.fq		Simulated	Reads	95; LOW; TRUE; 96.3 +/- 0.53; 87.8 +/- 4.31
ani95_cLOW_stTrue_r6.fq		Simulated	Reads	95; LOW; TRUE; 96.3 +/- 0.53; 87.9 +/- 4.49
ani95_cLOW_stTrue_r7.fq		Simulated	Reads	95; LOW; TRUE; 96.4 +/- 0.52; 88.5 +/- 4.06
ani95_cLOW_stTrue_r8.fq		Simulated	Reads	95; LOW; TRUE; 96.4 +/- 0.50; 87.9 +/- 4.23
ani95_cLOW_stTrue_r9.fq		Simulated	Reads	95; LOW; TRUE; 96.3 +/- 0.54; 88.0 +/- 4.54
RH_S001__insert_270.fasta		Real sequenced genomes, simulated abundance profiles and reads	Reads		CAMI Sczyrba et al. (2017) Publication: https://doi.org/10.1038/nmeth.4458, Data: https://edwards.sdsu.edu/research/cami-challenge-datasets/
RH_S002__insert_270.fasta			Reads
RH_S003__insert_270.fasta			Reads
RH_S004__insert_270.fasta			Reads
RH_S005__insert_270.fasta			Reads
RL_S001__insert_270.fasta			Reads
RM1_S001__insert_5000.fasta			Reads
RM1_S002__insert_5000.fasta			Reads
RM2_S001__insert_270.fasta			Reads
RM2_S002__insert_270.fasta			Reads
marmgCAMI2_sample_0_reads.tar.gz			Reads	Marine mock samples	CAMI2 Meyer et al. (2022) Publication: https://doi.org/10.1038/s41592-022-01431-4 Data: https://frl.publisso.de/data/frl:6425521/ and https://frl.publisso.de/data/frl:6421672/
marmgCAMI2_sample_1_reads.tar.gz			Reads
marmgCAMI2_sample_2_reads.tar.gz			Reads
marmgCAMI2_sample_3_reads.tar.gz			Reads
marmgCAMI2_sample_4_reads.tar.gz			Reads
marmgCAMI2_sample_5_reads.tar.gz			Reads
marmgCAMI2_sample_6_reads.tar.gz			Reads
marmgCAMI2_sample_7_reads.tar.gz			Reads
marmgCAMI2_sample_8_reads.tar.gz			Reads
marmgCAMI2_sample_9_reads.tar.gz			Reads
2017.12.29_11.37.26_sample_0_reads.tar			Reads	Mouse mock samples
2017.12.29_11.37.26_sample_1_reads.tar			Reads
2017.12.29_11.37.26_sample_2_reads.tar			Reads
2017.12.29_11.37.26_sample_5_reads.tar			Reads
2017.12.29_11.37.26_sample_6_reads.tar			Reads
2017.12.29_11.37.26_sample_7_reads.tar			Reads
2017.12.29_11.37.26_sample_8_reads.tar			Reads
2017.12.29_11.37.26_sample_9_reads.tar			Reads
2017.12.29_11.37.26_sample_10_reads.tar			Reads
2017.12.29_11.37.26_sample_11_reads.tar			Reads
2017.12.29_11.37.26_sample_12_reads.tar			Reads
2017.12.29_11.37.26_sample_13_reads.tar			Reads
2017.12.29_11.37.26_sample_14_reads.tar			Reads
2017.12.29_11.37.26_sample_15_reads.tar			Reads
2017.12.29_11.37.26_sample_16_reads.tar			Reads
2017.12.29_11.37.26_sample_17_reads.tar			Reads
2017.12.29_11.37.26_sample_18_reads.tar			Reads
2017.12.29_11.37.26_sample_19_reads.tar			Reads
2017.12.29_11.37.26_sample_20_reads.tar			Reads
2017.12.29_11.37.26_sample_21_reads.tar			Reads
2017.12.29_11.37.26_sample_22_reads.tar			Reads
2017.12.29_11.37.26_sample_23_reads.tar			Reads
2017.12.29_11.37.26_sample_24_reads.tar			Reads
2017.12.29_11.37.26_sample_25_reads.tar			Reads
2017.12.29_11.37.26_sample_26_reads.tar			Reads
2017.12.29_11.37.26_sample_27_reads.tar			Reads
2017.12.29_11.37.26_sample_28_reads.tar			Reads
2017.12.29_11.37.26_sample_29_reads.tar			Reads
2017.12.29_11.37.26_sample_30_reads.tar			Reads
2017.12.29_11.37.26_sample_31_reads.tar			Reads
2017.12.29_11.37.26_sample_32_reads.tar			Reads
2017.12.29_11.37.26_sample_33_reads.tar			Reads
2017.12.29_11.37.26_sample_34_reads.tar			Reads
2017.12.29_11.37.26_sample_35_reads.tar			Reads
2017.12.29_11.37.26_sample_36_reads.tar			Reads
2017.12.29_11.37.26_sample_37_reads.tar			Reads
2017.12.29_11.37.26_sample_38_reads.tar			Reads
2017.12.29_11.37.26_sample_52_reads.tar			Reads
2017.12.29_11.37.26_sample_53_reads.tar			Reads
2017.12.29_11.37.26_sample_54_reads.tar			Reads
2017.12.29_11.37.26_sample_55_reads.tar			Reads
2017.12.29_11.37.26_sample_56_reads.tar			Reads
2017.12.29_11.37.26_sample_57_reads.tar			Reads
2017.12.29_11.37.26_sample_58_reads.tar			Reads
2017.12.29_11.37.26_sample_59_reads.tar			Reads
2017.12.29_11.37.26_sample_60_reads.tar			Reads
2017.12.29_11.37.26_sample_61_reads.tar			Reads
2017.12.29_11.37.26_sample_62_reads.tar			Reads
2017.12.29_11.37.26_sample_63_reads.tar			Reads
rhimgCAMI2_sample_0_reads.tar.gz			Reads	Plant rhizosphere samples
rhimgCAMI2_sample_1_reads.tar.gz			Reads
rhimgCAMI2_sample_2_reads.tar.gz			Reads
rhimgCAMI2_sample_3_reads.tar.gz			Reads
rhimgCAMI2_sample_4_reads.tar.gz			Reads
rhimgCAMI2_sample_5_reads.tar.gz			Reads
rhimgCAMI2_sample_6_reads.tar.gz			Reads
rhimgCAMI2_sample_7_reads.tar.gz			Reads
rhimgCAMI2_sample_8_reads.tar.gz			Reads
rhimgCAMI2_sample_9_reads.tar.gz			Reads
rhimgCAMI2_sample_10_reads.tar.gz			Reads
rhimgCAMI2_sample_11_reads.tar.gz			Reads
rhimgCAMI2_sample_12_reads.tar.gz			Reads
rhimgCAMI2_sample_13_reads.tar.gz			Reads
rhimgCAMI2_sample_14_reads.tar.gz			Reads
rhimgCAMI2_sample_15_reads.tar.gz			Reads
rhimgCAMI2_sample_16_reads.tar.gz			Reads
rhimgCAMI2_sample_17_reads.tar.gz			Reads
rhimgCAMI2_sample_18_reads.tar.gz			Reads
rhimgCAMI2_sample_19_reads.tar.gz			Reads
rhimgCAMI2_sample_20_reads.tar.gz			Reads
strmgCAMI2_sample_0_reads.tar.gz			Reads	Strain madness samples
strmgCAMI2_sample_1_reads.tar.gz			Reads
strmgCAMI2_sample_2_reads.tar.gz			Reads
strmgCAMI2_sample_3_reads.tar.gz			Reads
strmgCAMI2_sample_4_reads.tar.gz			Reads
strmgCAMI2_sample_5_reads.tar.gz			Reads
strmgCAMI2_sample_6_reads.tar.gz			Reads
strmgCAMI2_sample_7_reads.tar.gz			Reads
strmgCAMI2_sample_8_reads.tar.gz			Reads
strmgCAMI2_sample_9_reads.tar.gz			Reads
strmgCAMI2_sample_10_reads.tar.gz			Reads
strmgCAMI2_sample_11_reads.tar.gz			Reads
strmgCAMI2_sample_12_reads.tar.gz			Reads
strmgCAMI2_sample_13_reads.tar.gz			Reads
strmgCAMI2_sample_14_reads.tar.gz			Reads
strmgCAMI2_sample_15_reads.tar.gz			Reads
strmgCAMI2_sample_16_reads.tar.gz			Reads
strmgCAMI2_sample_17_reads.tar.gz			Reads
strmgCAMI2_sample_18_reads.tar.gz			Reads
strmgCAMI2_sample_19_reads.tar.gz			Reads
strmgCAMI2_sample_20_reads.tar.gz			Reads
strmgCAMI2_sample_21_reads.tar.gz			Reads
strmgCAMI2_sample_22_reads.tar.gz			Reads
strmgCAMI2_sample_23_reads.tar.gz			Reads
strmgCAMI2_sample_24_reads.tar.gz			Reads
strmgCAMI2_sample_25_reads.tar.gz			Reads
strmgCAMI2_sample_26_reads.tar.gz			Reads
strmgCAMI2_sample_27_reads.tar.gz			Reads
strmgCAMI2_sample_28_reads.tar.gz			Reads
strmgCAMI2_sample_29_reads.tar.gz			Reads
strmgCAMI2_sample_30_reads.tar.gz			Reads
strmgCAMI2_sample_31_reads.tar.gz			Reads
strmgCAMI2_sample_32_reads.tar.gz			Reads
strmgCAMI2_sample_33_reads.tar.gz			Reads
strmgCAMI2_sample_34_reads.tar.gz			Reads
strmgCAMI2_sample_35_reads.tar.gz			Reads
strmgCAMI2_sample_36_reads.tar.gz			Reads
strmgCAMI2_sample_37_reads.tar.gz			Reads
strmgCAMI2_sample_38_reads.tar.gz			Reads
strmgCAMI2_sample_39_reads.tar.gz			Reads
strmgCAMI2_sample_40_reads.tar.gz			Reads
strmgCAMI2_sample_41_reads.tar.gz			Reads
strmgCAMI2_sample_42_reads.tar.gz			Reads
strmgCAMI2_sample_43_reads.tar.gz			Reads
strmgCAMI2_sample_44_reads.tar.gz			Reads
strmgCAMI2_sample_45_reads.tar.gz			Reads
strmgCAMI2_sample_46_reads.tar.gz			Reads
strmgCAMI2_sample_47_reads.tar.gz			Reads
strmgCAMI2_sample_48_reads.tar.gz			Reads
strmgCAMI2_sample_49_reads.tar.gz			Reads
strmgCAMI2_sample_50_reads.tar.gz			Reads
strmgCAMI2_sample_51_reads.tar.gz			Reads
strmgCAMI2_sample_52_reads.tar.gz			Reads
strmgCAMI2_sample_53_reads.tar.gz			Reads
strmgCAMI2_sample_54_reads.tar.gz			Reads
strmgCAMI2_sample_55_reads.tar.gz			Reads
strmgCAMI2_sample_56_reads.tar.gz			Reads
strmgCAMI2_sample_57_reads.tar.gz			Reads
strmgCAMI2_sample_58_reads.tar.gz			Reads
strmgCAMI2_sample_59_reads.tar.gz			Reads
strmgCAMI2_sample_60_reads.tar.gz			Reads
strmgCAMI2_sample_61_reads.tar.gz			Reads
strmgCAMI2_sample_62_reads.tar.gz			Reads
strmgCAMI2_sample_63_reads.tar.gz			Reads
strmgCAMI2_sample_64_reads.tar.gz			Reads
strmgCAMI2_sample_65_reads.tar.gz			Reads
strmgCAMI2_sample_66_reads.tar.gz			Reads
strmgCAMI2_sample_67_reads.tar.gz			Reads
strmgCAMI2_sample_68_reads.tar.gz			Reads
strmgCAMI2_sample_69_reads.tar.gz			Reads
strmgCAMI2_sample_70_reads.tar.gz			Reads
strmgCAMI2_sample_71_reads.tar.gz			Reads
strmgCAMI2_sample_72_reads.tar.gz			Reads
strmgCAMI2_sample_73_reads.tar.gz			Reads
strmgCAMI2_sample_74_reads.tar.gz			Reads
strmgCAMI2_sample_75_reads.tar.gz			Reads
strmgCAMI2_sample_76_reads.tar.gz			Reads
strmgCAMI2_sample_77_reads.tar.gz			Reads
strmgCAMI2_sample_78_reads.tar.gz			Reads
strmgCAMI2_sample_79_reads.tar.gz			Reads
strmgCAMI2_sample_80_reads.tar.gz			Reads
strmgCAMI2_sample_81_reads.tar.gz			Reads
strmgCAMI2_sample_82_reads.tar.gz			Reads
strmgCAMI2_sample_83_reads.tar.gz			Reads
strmgCAMI2_sample_84_reads.tar.gz			Reads
strmgCAMI2_sample_85_reads.tar.gz			Reads
strmgCAMI2_sample_86_reads.tar.gz			Reads
strmgCAMI2_sample_87_reads.tar.gz			Reads
strmgCAMI2_sample_88_reads.tar.gz			Reads
strmgCAMI2_sample_89_reads.tar.gz			Reads
strmgCAMI2_sample_90_reads.tar.gz			Reads
strmgCAMI2_sample_91_reads.tar.gz			Reads
strmgCAMI2_sample_92_reads.tar.gz			Reads
strmgCAMI2_sample_93_reads.tar.gz			Reads
strmgCAMI2_sample_94_reads.tar.gz			Reads
strmgCAMI2_sample_95_reads.tar.gz			Reads
strmgCAMI2_sample_96_reads.tar.gz			Reads
strmgCAMI2_sample_97_reads.tar.gz			Reads
strmgCAMI2_sample_98_reads.tar.gz			Reads
strmgCAMI2_sample_99_reads.tar.gz			Reads
